# Amplicons and isolates: *Rhizobium* diversity in fields under conventional and organic management

**DOI:** 10.1101/2020.09.22.307934

**Authors:** Sara Moeskjær, Marni Tausen, Stig U. Andersen, J. Peter W. Young

## Abstract

**Background:** The influence of farming on plant, animal and microbial biodiversity has been carefully studied and much debated. Here, we compare an isolate-based study of 196 *Rhizobium* strains to amplicon-based MAUI-seq analysis of rhizobia from 17,000 white clover root nodules. We use these data to investigate the influence of soil properties, geographic distance, and field management on *Rhizobium* nodule populations.

**Results:** Overall, there was good agreement between the two approaches and the precise allele frequency estimates from the large-scale MAUI-seq amplicon data allowed detailed comparisons of rhizobium populations between individual plots and fields. A few specific chromosomal core-gene alleles were significantly correlated with soil clay content, and core-gene allele profiles became increasingly distinct with geographic distance. Field management was associated with striking differences in *Rhizobium* diversity, where organic fields showed significantly higher diversity levels than conventionally managed trials.

**Conclusions:** Our results indicate that MAUI-seq is suitable and robust for assessing nodule *Rhizobium* diversity. We further observe possible profound effects of field management on microbial diversity, which could impact plant health and productivity and warrant further investigation.
