## Supplementary material for "Amplicons and isolates: *Rhizobium* diversity in fields under conventional and organic management": Table S1

Table S1
Field type: Management, either field trial site or organic
Country of origin: Country where sampled field was located
Area: Nearest town/village or region within the country
Field of origin: Field within trial site (block-field, Figure S1) or name of organic field
Established: Year of establishment for field trial or clover/grass pasture
Soil chemical properties include: pH (Rt), Phosphorous, Kalium, Magnesium, Cupper
Soil physical properties include: Humus, Coarse sand, Fine sand, Silt, Clay
Strain from Cavassim et al.. 2020: Name of isolate from pink white-clover nodules isolated from the same field
Genospecies: Genospecies (Kumar et al., 2020) designation of strains isolated from the field
Cavassim, M.I.A., Moeskjær, S., Moslemi, C., Fields, B., Bachmann, A., Vilhjálmsson, B.J., Schierup, M.H., Young, J.P.W. & Andersen, S.U. (2020) Symbiosis genes show a unique pattern of introgression and selection within a rhizobium leguminosarum species complex. Microbial Genomics.
Kumar, N., Lad, G., Giuntini, E., Kaye, M.E., Udomwong, P., Jannah Shamsani, N., Peter W Young, J. & Bailly, X. (2015) Bacterial genospecies that are not ecologically coherent: Population genomics of rhizobium leguminosarum 140133. Open Biology, 5.
Field type	Country of origin	Area	Grouping	Field of origin	Latitude	Longitude	Established	Clover genotype	pH (Rt)	Phosphorous	Kalium	Magnesium	Cupper	Humus	Coarse sand	Fine sand	Silt	Clay	Strain from Cavassim et al.. 2020	Genospecies
Clover field trial site	United Kingdom	Didbrook	UK	105-2 (UK)	51.973399	-1.93297	2013	K	7.5	11	25	5.7	5.4	3.1	21	35	13	28	NA	NA
Clover field trial site	United Kingdom	Didbrook	UK	105-4 (UK)	51.973399	-1.93297	2013	1	7.5	11	25	5.7	5.4	3.1	21	35	13	28	NA	NA
Clover field trial site	United Kingdom	Didbrook	UK	105-5 (UK)	51.973399	-1.93297	2013	2	7.5	11	25	5.7	5.4	3.1	21	35	13	28	SM3	B
Clover field trial site	United Kingdom	Didbrook	UK	105-6 (UK)	51.973399	-1.93297	2013	3	7.5	11	25	5.7	5.4	3.1	21	35	13	28	SM4	B
Clover field trial site	United Kingdom	Didbrook	UK	105-12 (UK)	51.973399	-1.93297	2013	4	7.6	11	28	7.3	6.4	3.6	21	33	15	29	SM5	B
Clover field trial site	United Kingdom	Didbrook	UK	105-13 (UK)	51.973399	-1.93297	2013	5	7.6	11	28	7.3	6.4	3.6	21	33	15	29	SM6	B
Clover field trial site	United Kingdom	Didbrook	UK	105-14 (UK)	51.973399	-1.93297	2013	C	7.6	11	28	7.3	6.4	3.6	21	33	15	29	SM7	B
Clover field trial site	United Kingdom	Didbrook	UK	105-15 (UK)	51.973399	-1.93297	2013	6	7.6	11	28	7.3	6.4	3.6	21	33	15	29	NA	NA
Clover field trial site	United Kingdom	Didbrook	UK	105-16 (UK)	51.973399	-1.93297	2013	7	7.6	11	28	7.3	6.4	3.6	21	33	15	29	SM9	B
Clover field trial site	United Kingdom	Didbrook	UK	105-17 (UK)	51.973399	-1.93297	2013	8	7.6	11	28	7.3	6.4	3.6	21	33	15	29	SM10	B
Clover field trial site	United Kingdom	Didbrook	UK	105-18 (UK)	51.973399	-1.93297	2013	9	7.6	11	28	7.3	6.4	3.6	21	33	15	29	SM11	B
Clover field trial site	United Kingdom	Didbrook	UK	105-19 (UK)	51.973399	-1.93297	2013	8	7.5	11	25	5.7	5.4	3.1	21	35	13	28	SM12	B
Clover field trial site	United Kingdom	Didbrook	UK	105-20 (UK)	51.973399	-1.93297	2013	5	7.5	11	25	5.7	5.4	3.1	21	35	13	28	SM13	B
Clover field trial site	United Kingdom	Didbrook	UK	105-21 (UK)	51.973399	-1.93297	2013	7	7.5	11	25	5.7	5.4	3.1	21	35	13	28	SM14	B
Clover field trial site	United Kingdom	Didbrook	UK	105-23 (UK)	51.973399	-1.93297	2013	9	7.5	11	25	5.7	5.4	3.1	21	35	13	28	SM15	B
Clover field trial site	United Kingdom	Didbrook	UK	105-25 (UK)	51.973399	-1.93297	2013	C	7.5	11	25	5.7	5.4	3.1	21	35	13	28	SM16	B
Clover field trial site	United Kingdom	Didbrook	UK	105-26 (UK)	51.973399	-1.93297	2013	4	7.5	11	25	5.7	5.4	3.1	21	35	13	28	SM17	B
Clover field trial site	United Kingdom	Didbrook	UK	105-27 (UK)	51.973399	-1.93297	2013	6	7.5	11	25	5.7	5.4	3.1	21	35	13	28	SM18	B
Clover field trial site	United Kingdom	Didbrook	UK	105-29 (UK)	51.973399	-1.93297	2013	1	7.6	11	28	7.3	6.4	3.6	21	33	15	29	SM19	B
Clover field trial site	United Kingdom	Didbrook	UK	105-31 (UK)	51.973399	-1.93297	2013	K	7.6	11	28	7.3	6.4	3.6	21	33	15	29	SM20	B
Clover field trial site	United Kingdom	Didbrook	UK	105-34 (UK)	51.973399	-1.93297	2013	2	7.6	11	28	7.3	6.4	3.6	21	33	15	29	SM21	B
Clover field trial site	United Kingdom	Didbrook	UK	105-36 (UK)	51.973399	-1.93297	2013	3	7.6	11	28	7.3	6.4	3.6	21	33	15	29	SM22	B
Clover field trial site	United Kingdom	Didbrook	UK	106-6 (UK)	51.973399	-1.93297	2013	10	7.4	11	30	6.3	6.9	3.4	22	33	14	28	NA	NA
Clover field trial site	United Kingdom	Didbrook	UK	106-7 (UK)	51.973399	-1.93297	2013	11	7.4	11	30	6.3	6.9	3.4	22	33	14	28	SM24	B
Clover field trial site	United Kingdom	Didbrook	UK	106-9 (UK)	51.973399	-1.93297	2013	12	7.4	11	30	6.3	6.9	3.4	22	33	14	28	SM25	B
Clover field trial site	United Kingdom	Didbrook	UK	106-10 (UK)	51.973399	-1.93297	2013	13	7.4	11	30	6.3	6.9	3.4	22	33	14	28	NA	NA
Clover field trial site	United Kingdom	Didbrook	UK	106-11 (UK)	51.973399	-1.93297	2013	14	7.6	12	30	6.2	5.9	3.7	21	34	13	29	SM27	B
Clover field trial site	United Kingdom	Didbrook	UK	106-22 (UK)	51.973399	-1.93297	2013	14	7.6	12	30	6.2	5.9	3.7	21	34	13	29	NA	NA
Clover field trial site	United Kingdom	Didbrook	UK	106-24 (UK)	51.973399	-1.93297	2013	13	7.6	12	30	6.2	5.9	3.7	21	34	13	29	NA	NA
Clover field trial site	United Kingdom	Didbrook	UK	106-30 (UK)	51.973399	-1.93297	2013	11	7.6	12	30	6.2	5.9	3.7	21	34	13	29	SM30	B
Clover field trial site	United Kingdom	Didbrook	UK	106-32 (UK)	51.973399	-1.93297	2013	12	7.6	12	30	6.2	5.9	3.7	21	34	13	29	SM31	B
Clover field trial site	United Kingdom	Didbrook	UK	106-36 (UK)	51.973399	-1.93297	2013	10	7.6	12	30	6.2	5.9	3.7	21	34	13	29	SM32	B
Clover field trial site	United Kingdom	Didbrook	UK	107-11 (UK)	51.973399	-1.93297	2013	15	7.6	11	23	5.4	5.9	3.1	21	34	13	29	NA	NA
Clover field trial site	United Kingdom	Didbrook	UK	107-13 (UK)	51.973399	-1.93297	2013	16	7.6	11	23	5.4	5.9	3.1	21	34	13	29	SM34	B
Clover field trial site	United Kingdom	Didbrook	UK	107-15 (UK)	51.973399	-1.93297	2013	17	7.6	11	23	5.4	5.9	3.1	21	34	13	29	SM35	B
Clover field trial site	United Kingdom	Didbrook	UK	107-16 (UK)	51.973399	-1.93297	2013	18	7.6	11	23	5.4	5.9	3.1	21	34	13	29	SM36	B
Clover field trial site	United Kingdom	Didbrook	UK	107-20 (UK)	51.973399	-1.93297	2013	16	7.5	11	13	5.9	5.6	2.8	22	35	13	28	SM37	B
Clover field trial site	United Kingdom	Didbrook	UK	107-21 (UK)	51.973399	-1.93297	2013	18	7.5	11	13	5.9	5.6	2.8	22	35	13	28	SM38	B
Clover field trial site	United Kingdom	Didbrook	UK	107-22 (UK)	51.973399	-1.93297	2013	15	7.5	11	13	5.9	5.6	2.8	22	35	13	28	SM39	B
Clover field trial site	United Kingdom	Didbrook	UK	107-27 (UK)	51.973399	-1.93297	2013	17	7.6	11	23	5.4	5.9	3.1	21	34	13	29	SM40	B
Clover field trial site	Denmark	Store Heddinge	DK	105-2 (DK)	55.298109	12.416619	2013	K	6.6	3.5	20	7.2	2	2.4	24	44	13	16	SM41	C
Clover field trial site	Denmark	Store Heddinge	DK	105-4 (DK)	55.298109	12.416619	2013	1	6.6	3.5	20	7.2	2	2.4	24	44	13	16	SM42	C
Clover field trial site	Denmark	Store Heddinge	DK	105-5 (DK)	55.298109	12.416619	2013	2	6.6	3.5	20	7.2	2	2.4	24	44	13	16	SM43	C
Clover field trial site	Denmark	Store Heddinge	DK	105-6 (DK)	55.298109	12.416619	2013	3	6.6	3.5	20	7.2	2	2.4	24	44	13	16	SM44	C
Clover field trial site	Denmark	Store Heddinge	DK	105-12 (DK)	55.298109	12.416619	2013	4	6.2	3.2	13	7.3	1.9	2.8	25	44	13	15	SM45	E
Clover field trial site	Denmark	Store Heddinge	DK	105-13 (DK)	55.298109	12.416619	2013	5	6.2	3.2	13	7.3	1.9	2.8	25	44	13	15	SM46	C
Clover field trial site	Denmark	Store Heddinge	DK	105-14 (DK)	55.298109	12.416619	2013	C	6.2	3.2	13	7.3	1.9	2.8	25	44	13	15	SM47	C
Clover field trial site	Denmark	Store Heddinge	DK	105-15 (DK)	55.298109	12.416619	2013	6	6.2	3.2	13	7.3	1.9	2.8	25	44	13	15	SM48	C
Clover field trial site	Denmark	Store Heddinge	DK	105-16 (DK)	55.298109	12.416619	2013	7	6.2	3.2	13	7.3	1.9	2.8	25	44	13	15	SM49	C
Clover field trial site	Denmark	Store Heddinge	DK	105-17 (DK)	55.298109	12.416619	2013	8	6.6	3.5	20	7.2	2	2.4	24	44	13	16	SM50	C
Clover field trial site	Denmark	Store Heddinge	DK	105-18 (DK)	55.298109	12.416619	2013	9	6.6	3.5	20	7.2	2	2.4	24	44	13	16	SM51	D
Clover field trial site	Denmark	Store Heddinge	DK	105-19 (DK)	55.298109	12.416619	2013	8	6.6	3.5	20	7.2	2	2.4	24	44	13	16	SM52	E
Clover field trial site	Denmark	Store Heddinge	DK	105-20 (DK)	55.298109	12.416619	2013	5	6.6	3.5	20	7.2	2	2.4	24	44	13	16	SM53	C
Clover field trial site	Denmark	Store Heddinge	DK	105-21 (DK)	55.298109	12.416619	2013	7	6.6	3.5	20	7.2	2	2.4	24	44	13	16	SM54	C
Clover field trial site	Denmark	Store Heddinge	DK	105-23 (DK)	55.298109	12.416619	2013	9	6.6	3.5	20	7.2	2	2.4	24	44	13	16	SM55	C
Clover field trial site	Denmark	Store Heddinge	DK	105-25 (DK)	55.298109	12.416619	2013	C	6.6	3.5	20	7.2	2	2.4	24	44	13	16	SM56	C
Clover field trial site	Denmark	Store Heddinge	DK	105-26 (DK)	55.298109	12.416619	2013	4	6.6	3.5	20	7.2	2	2.4	24	44	13	16	SM57	C
Clover field trial site	Denmark	Store Heddinge	DK	105-27 (DK)	55.298109	12.416619	2013	6	6.6	3.5	20	7.2	2	2.4	24	44	13	16	SM58	C
Clover field trial site	Denmark	Store Heddinge	DK	105-29 (DK)	55.298109	12.416619	2013	1	6.2	3.2	13	7.3	1.9	2.8	25	44	13	15	SM59	C
Clover field trial site	Denmark	Store Heddinge	DK	105-31 (DK)	55.298109	12.416619	2013	K	6.2	3.2	13	7.3	1.9	2.8	25	44	13	15	SM60	C
Clover field trial site	Denmark	Store Heddinge	DK	105-34 (DK)	55.298109	12.416619	2013	2	6.2	3.2	13	7.3	1.9	2.8	25	44	13	15	SM61	C
Clover field trial site	Denmark	Store Heddinge	DK	105-36 (DK)	55.298109	12.416619	2013	3	6.2	3.2	13	7.3	1.9	2.8	25	44	13	15	NA	NA
Clover field trial site	Denmark	Store Heddinge	DK	106-6 (DK)	55.298109	12.416619	2013	10	6.6	3	18	6.9	2.1	2.5	24	45	13	15	SM63	C
Clover field trial site	Denmark	Store Heddinge	DK	106-7 (DK)	55.298109	12.416619	2013	11	6.6	3	18	6.9	2.1	2.5	24	45	13	15	NA	NA
Clover field trial site	Denmark	Store Heddinge	DK	106-9 (DK)	55.298109	12.416619	2013	12	6.6	3	18	6.9	2.1	2.5	24	45	13	15	NA	NA
Clover field trial site	Denmark	Store Heddinge	DK	106-10 (DK)	55.298109	12.416619	2013	13	6.3	2.9	20	7.6	2	2.7	23	46	13	15	SM66	C
Clover field trial site	Denmark	Store Heddinge	DK	106-11 (DK)	55.298109	12.416619	2013	14	6.3	2.9	20	7.6	2	2.7	23	46	13	15	SM67	C
Clover field trial site	Denmark	Store Heddinge	DK	106-22 (DK)	55.298109	12.416619	2013	14	6.6	3	18	6.9	2.1	2.5	24	45	13	15	SM68	C
Clover field trial site	Denmark	Store Heddinge	DK	106-24 (DK)	55.298109	12.416619	2013	13	6.6	3	18	6.9	2.1	2.5	24	45	13	15	SM69	C
Clover field trial site	Denmark	Store Heddinge	DK	106-30 (DK)	55.298109	12.416619	2013	11	6.3	2.9	20	7.6	2	2.7	23	46	13	15	SM70	C
Clover field trial site	Denmark	Store Heddinge	DK	106-32 (DK)	55.298109	12.416619	2013	12	6.3	2.9	20	7.6	2	2.7	23	46	13	15	SM71	C
Clover field trial site	Denmark	Store Heddinge	DK	106-36 (DK)	55.298109	12.416619	2013	10	6.3	2.9	20	7.6	2	2.7	23	46	13	15	SM72	D
Clover field trial site	Denmark	Store Heddinge	DK	107-11 (DK)	55.298109	12.416619	2013	15	6.5	3	17	8.5	2.1	3	23	43	13	18	SM73	C
Clover field trial site	Denmark	Store Heddinge	DK	107-13 (DK)	55.298109	12.416619	2013	16	6.5	3	17	8.5	2.1	3	23	43	13	18	SM74	C
Clover field trial site	Denmark	Store Heddinge	DK	107-15 (DK)	55.298109	12.416619	2013	17	6.5	3	17	8.5	2.1	3	23	43	13	18	NA	NA
Clover field trial site	Denmark	Store Heddinge	DK	107-16 (DK)	55.298109	12.416619	2013	18	6.5	3	17	8.5	2.1	3	23	43	13	18	SM76	C
Clover field trial site	Denmark	Store Heddinge	DK	107-20 (DK)	55.298109	12.416619	2013	16	6.5	2.3	13	8.7	1.9	3.1	22	42	13	19	SM77	C
Clover field trial site	Denmark	Store Heddinge	DK	107-21 (DK)	55.298109	12.416619	2013	18	6.5	2.3	13	8.7	1.9	3.1	22	42	13	19	SM78	D
Clover field trial site	Denmark	Store Heddinge	DK	107-22 (DK)	55.298109	12.416619	2013	15	6.5	2.3	13	8.7	1.9	3.1	22	42	13	19	SM79	D
Clover field trial site	Denmark	Store Heddinge	DK	107-27 (DK)	55.298109	12.416619	2013	17	6.5	2.3	13	8.7	1.9	3.1	22	42	13	19	SM80	C
Clover field trial site	France	Rennes	F	105-2 (F)	48.1986	-1.731017	2013	K	6.1	4.3	18	7.7	3.3	3.5	17	46	20	14	SM81	C
Clover field trial site	France	Rennes	F	105-4 (F)	48.1986	-1.731017	2013	1	6.1	4.3	18	7.7	3.3	3.5	17	46	20	14	SM82	C
Clover field trial site	France	Rennes	F	105-5 (F)	48.1986	-1.731017	2013	2	6.1	4.3	18	7.7	3.3	3.5	17	46	20	14	SM83	C
Clover field trial site	France	Rennes	F	105-6 (F)	48.1986	-1.731017	2013	3	6.1	4.3	18	7.7	3.3	3.5	17	46	20	14	SM84	C
Clover field trial site	France	Rennes	F	105-12 (F)	48.1986	-1.731017	2013	4	6.8	3.5	21	7.5	4.1	3.1	18	42	21	16	SM85	C
Clover field trial site	France	Rennes	F	105-13 (F)	48.1986	-1.731017	2013	5	6.8	3.5	21	7.5	4.1	3.1	18	42	21	16	SM86	C
Clover field trial site	France	Rennes	F	105-14 (F)	48.1986	-1.731017	2013	C	6.8	3.5	21	7.5	4.1	3.1	18	42	21	16	SM87	C
Clover field trial site	France	Rennes	F	105-15 (F)	48.1986	-1.731017	2013	6	6.8	3.5	21	7.5	4.1	3.1	18	42	21	16	SM88	C
Clover field trial site	France	Rennes	F	105-16 (F)	48.1986	-1.731017	2013	7	6.8	3.5	21	7.5	4.1	3.1	18	42	21	16	SM89	C
Clover field trial site	France	Rennes	F	105-17 (F)	48.1986	-1.731017	2013	8	6.1	4.3	18	7.7	3.3	3.5	17	46	20	14	SM90	C
Clover field trial site	France	Rennes	F	105-18 (F)	48.1986	-1.731017	2013	9	6.1	4.3	18	7.7	3.3	3.5	17	46	20	14	SM91	C
Clover field trial site	France	Rennes	F	105-19 (F)	48.1986	-1.731017	2013	8	6.1	4.3	18	7.7	3.3	3.5	17	46	20	14	SM92	C
Clover field trial site	France	Rennes	F	105-20 (F)	48.1986	-1.731017	2013	5	6.1	4.3	18	7.7	3.3	3.5	17	46	20	14	SM93	C
Clover field trial site	France	Rennes	F	105-21 (F)	48.1986	-1.731017	2013	7	6.1	4.3	18	7.7	3.3	3.5	17	46	20	14	SM94	C
Clover field trial site	France	Rennes	F	105-23 (F)	48.1986	-1.731017	2013	9	6.1	4.3	18	7.7	3.3	3.5	17	46	20	14	SM95	C
Clover field trial site	France	Rennes	F	105-25 (F)	48.1986	-1.731017	2013	C	6.1	4.3	18	7.7	3.3	3.5	17	46	20	14	SM96	C
Clover field trial site	France	Rennes	F	105-26 (F)	48.1986	-1.731017	2013	4	6.1	4.3	18	7.7	3.3	3.5	17	46	20	14	SM97	C
Clover field trial site	France	Rennes	F	105-27 (F)	48.1986	-1.731017	2013	6	6.1	4.3	18	7.7	3.3	3.5	17	46	20	14	SM98	C
Clover field trial site	France	Rennes	F	105-29 (F)	48.1986	-1.731017	2013	1	6.8	3.5	21	7.5	4.1	3.1	18	42	21	16	SM99B	C
Clover field trial site	France	Rennes	F	105-31 (F)	48.1986	-1.731017	2013	K	6.8	3.5	21	7.5	4.1	3.1	18	42	21	16	SM100	C
Clover field trial site	France	Rennes	F	105-34 (F)	48.1986	-1.731017	2013	2	6.8	3.5	21	7.5	4.1	3.1	18	42	21	16	SM101	C
Clover field trial site	France	Rennes	F	105-36 (F)	48.1986	-1.731017	2013	3	6.8	3.5	21	7.5	4.1	3.1	18	42	21	16	SM102	C
Clover field trial site	France	Rennes	F	106-6 (F)	48.1986	-1.731017	2013	10	6.2	2.4	15	5.6	3.2	2.7	20	46	18	13	SM103	C
Clover field trial site	France	Rennes	F	106-7 (F)	48.1986	-1.731017	2013	11	6.2	2.4	15	5.6	3.2	2.7	20	46	18	13	SM104	C
Clover field trial site	France	Rennes	F	106-9 (F)	48.1986	-1.731017	2013	12	6.2	2.4	15	5.6	3.2	2.7	20	46	18	13	SM105	C
Clover field trial site	France	Rennes	F	106-10 (F)	48.1986	-1.731017	2013	13	6.2	2.7	12	5.7	3.6	2.6	19	45	20	14	SM106	C
Clover field trial site	France	Rennes	F	106-11 (F)	48.1986	-1.731017	2013	14	6.2	2.7	12	5.7	3.6	2.6	19	45	20	14	SM107	C
Clover field trial site	France	Rennes	F	106-22 (F)	48.1986	-1.731017	2013	14	6.2	2.4	15	5.6	3.2	2.7	20	46	18	13	SM108	C
Clover field trial site	France	Rennes	F	106-24 (F)	48.1986	-1.731017	2013	13	6.2	2.4	15	5.6	3.2	2.7	20	46	18	13	SM109	C
Clover field trial site	France	Rennes	F	106-30 (F)	48.1986	-1.731017	2013	11	6.2	2.7	12	5.7	3.6	2.6	19	45	20	14	SM110	C
Clover field trial site	France	Rennes	F	106-32 (F)	48.1986	-1.731017	2013	12	6.2	2.7	12	5.7	3.6	2.6	19	45	20	14	SM111	C
Clover field trial site	France	Rennes	F	106-36 (F)	48.1986	-1.731017	2013	10	6.2	2.7	12	5.7	3.6	2.6	19	45	20	14	SM112	C
Clover field trial site	France	Rennes	F	107-11 (F)	48.1986	-1.731017	2013	15	6.1	2.5	25	6.3	3.6	3.4	17	43	21	15	SM113	C
Clover field trial site	France	Rennes	F	107-13 (F)	48.1986	-1.731017	2013	16	6.1	2.5	25	6.3	3.6	3.4	17	43	21	15	SM114	C
Clover field trial site	France	Rennes	F	107-15 (F)	48.1986	-1.731017	2013	17	6.1	2.5	25	6.3	3.6	3.4	17	43	21	15	SM115	C
Clover field trial site	France	Rennes	F	107-16 (F)	48.1986	-1.731017	2013	18	6.1	2.5	25	6.3	3.6	3.4	17	43	21	15	SM116	C
Clover field trial site	France	Rennes	F	107-20 (F)	48.1986	-1.731017	2013	15	5.9	2.6	16	6.1	2.9	2.9	16	47	20	14	SM117	C
Clover field trial site	France	Rennes	F	107-27 (F)	48.1986	-1.731017	2013	18	5.9	2.6	16	6.1	2.9	2.9	16	47	20	14	SM118	C
Clover field trial site	France	Rennes	F	107-28 (F)	48.1986	-1.731017	2013	17	5.9	2.6	16	6.1	2.9	2.9	16	47	20	14	SM119	C
Clover field trial site	France	Rennes	F	107-29 (F)	48.1986	-1.731017	2013	16	5.9	2.6	16	6.1	2.9	2.9	16	47	20	14	SM120	C
Organic field	Denmark	Jutland	DKO_1	1 JJ	56.502766	8.241654	2012	K+D	6.3	6.9	42	13	2.1	4	34	49	6.4	7.2	SM121A_SM121B	C_C
Organic field	Denmark	Jutland	DKO_1	2 PB	56.47816	8.200646	2012	K+D	6	5.4	41	6.3	0.8	5.7	48	33	6.5	6.8	SM122A_SM122B	C_C
Organic field	Denmark	Jutland	DKO_1	3 ORP	56.379132	8.338065	2012	K+D	5.8	6.7	3.3	6.7	1.4	3.7	66	25	2	3.2	SM123	A
Organic field	Denmark	Jutland	DKO_1	4 HPK	56.531398	8.431741	2012	K+D	6.2	3.3	19	7.8	2	3.8	25	50	10	11	NA	NA
Organic field	Denmark	Jutland	DKO_1	5 HPK	56.530332	8.430375	2012	K+D	6.8	4.9	21	14	1.6	5.7	18	54	10	12	SM125	C
Organic field	Denmark	Jutland	DKO_1	6 LN	56.468536	8.233101	2012	K+D	5.8	4.2	8.6	9	1.2	4.9	11	78	3	3.8	SM126A_SM126B	E_C
Organic field	Denmark	Jutland	DKO_1	7 MJ	56.458281	8.527743	2013	Lx	6.6	3	36	16	3	3.8	19	39	20	18	SM127	C
Organic field	Denmark	Jutland	DKO_1	8 HB	56.435811	8.310727	2013	Lx	6	5.3	9.5	4.5	1.7	3.9	41	51	1.4	3.2	SM128A_SM128B	A_A
Organic field	Denmark	Jutland	DKO_1	9 HB	56.436327	8.308107	2013	Lx	6.1	7.5	8.1	6.6	2.3	3.5	27	63	2.9	3.4	SM129	C
Organic field	Denmark	Jutland	DKO_1	10 JSK	56.468822	8.211426	2012	K+D	6.9	9.7	43	16	2	3.9	11	80	2.5	3.4	SM130A_SM130B	A_A
Organic field	Denmark	Jutland	DKO_1	11 JSK	56.468748	8.215242	2012	K+D	5.7	4.2	11	6.6	0.7	5.2	6.1	80	4	4.9	SM131	A
Organic field	Denmark	Jutland	DKO_1	12 ISL	56.533696	8.184356	2012	K+D	6.5	4.4	27	15	2.4	4.1	27	45	11	13	SM132	C
Organic field	Denmark	Jutland	DKO_1	13 ISL	56.530632	8.166684	2012	K+D	6.3	2.4	28	14	1	3.7	28	47	9.7	11	SM133A_SM133B	C_C
Organic field	Denmark	Jutland	DKO_1	14 JPV	56.372266	8.368605	2013	K	5.8	4.1	7.8	11	2.7	6.7	59	26	4	4.2	SM134A_SM134B	C_C
Organic field	Denmark	Jutland	DKO_4	15 AK	55.095961	9.271672	2012	K+D	6.4	3.9	21	5.5	1.2	2.1	37	50	4.4	6	SM135A_SM135B	E_E
Organic field	Denmark	Jutland	DKO_4	16 AK	55.096176	9.27376	2012	K+D	6.9	4.5	10	3.7	1.6	2	42	44	5.2	6.6	SM136A	A
Organic field	Denmark	Jutland	DKO_4	17 EB	55.154543	9.347634	2012	K+D	6.3	2.8	27	9	3.8	3.1	70	21	2.3	3.1	SM137A_SM137B	C_A
Organic field	Denmark	Jutland	DKO_4	18 NG	55.06999	9.232616	2013	K+D	6	10	20	9.5	2.4	3.7	58	25	5.6	7.3	SM138A_SM138B	A_A
Organic field	Denmark	Jutland	DKO_4	19 JJ	55.249879	9.179701	2012	K+D	6.2	2.8	17	4.9	1	2.8	44	39	7.5	7.4	NA	NA
Organic field	Denmark	Jutland	DKO_4	20 JJ	55.247625	9.176555	2012	K+D	6.3	3.3	14	6	1	2.7	42	40	7	8.5	SM140A_SM140B	A_A
Organic field	Denmark	Jutland	DKO_4	21 PM	55.019136	9.064297	2012	K+D	6.2	2.8	13	3.2	4.1	2.2	65	25	3.5	4.4	SM141A_SM141B	E_C
Organic field	Denmark	Jutland	DKO_4	22 PM	55.017658	9.063319	2013	K+D	5.9	2.6	6	9.4	2.4	2.5	55	31	4.8	6.5	NA	NA
Organic field	Denmark	Jutland	DKO_4	23 PR	55.168029	9.240552	2012	K+D	5.4	6.8	14	7.6	3	4.4	43	39	5.8	8.3	SM143	C
Organic field	Denmark	Jutland	DKO_5	24 WB	55.995104	9.37287	2013	K+D	6.2	5.8	20	4.8	1.3	3.5	64	27	2.4	3.2	SM144A_SM144B	A_A
Organic field	Denmark	Jutland	DKO_5	25 MSH	55.884361	9.163207	2013	K+D	5.9	6.8	9.3	7	1.7	5.3	41	49	1.6	2.9	SM145A_SM145B_SM145C	A_A_A
Organic field	Denmark	Jutland	DKO_5	26 MSH	55.875387	9.188774	2013	K+D	6.2	4	41	6.5	1.8	4	51	37	3.5	5.2	SM146A_SM146B	A_A
Organic field	Denmark	Jutland	DKO_3	27 HMH	55.703309	8.533857	2013	K+D	6.1	7.6	25	9.1	2.6	6.7	42	38	6.1	7.3	SM147A_SM147B_SM147C	C_C_C
Organic field	Denmark	Jutland	DKO_4	28 EP	54.925722	9.049042	2013	K+D	5.3	6	15	2	1.1	2.2	71	19	3.2	4.9	SM148A_SM148B_SM148C	C_C_C
Organic field	Denmark	Jutland	DKO_4	29 EP	54.926067	9.057176	2013	K+D	6.2	5	16	3.6	1.9	2.6	78	13	2.7	4.2	SM149A_SM149B_SM149C	E_C_C
Organic field	Denmark	Jutland	DKO_4	30 HB	54.989679	9.428633	2012	K	5.8	4.5	11	6.7	1.2	2.8	58	26	5.3	8.6	SM150	C
Organic field	Denmark	Jutland	DKO_4	31 AJ	54.987912	9.231997	2012	K+D	5.5	2.3	5	6.4	0.9	5.1	66	21	3.8	4.6	SM151A_SM151B_SM151C	A_A_C
Organic field	Denmark	Jutland	DKO_4	32 AJ	54.979998	9.21592	2012	K+D	5.8	3.2	7.6	4.6	2.9	5	65	24	2.6	3.4	SM152A_SM152B_SM152C	A_A_A
Organic field	Denmark	Jutland	DKO_6	33 vP	56.713783	9.914341	2013	K+D	5.7	4.6	17	3.7	1.3	3.6	39	45	6.9	5.7	SM153A_SM153C_SM153D	C_C_C
Organic field	Denmark	Jutland	DKO_6	34 vP	56.712911	9.913009	2013	K+D	5.6	4.1	29	4	1.2	4	35	50	5.8	5.2	SM154A_SM154B_SM154C	A_A_A
Organic field	Denmark	Jutland	DKO_6	35 AMT 26	56.785059	10.216808	2013	Lx+Lp+A	6.5	5.7	19	6.9	4.1	3.4	14	72	5	5.6	SM155A_SM155B_SM155C	A_A_A
Organic field	Denmark	Jutland	DKO_6	35 AMT 27	56.783666	10.2182	2013	Lx+Lp+A	6.4	6.3	27	5.6	3.6	3.6	16	71	4.2	5.2	NA	NA
Organic field	Denmark	Jutland	DKO_6	36 BR	56.721021	9.645802	2013	K	6.1	4.8	21	7.7	3.8	5.1	36	47	6.1	5.6	SM157A_SM157B_SM157C	C_C_C
Organic field	Denmark	Jutland	DKO_2	38 RM	56.1352167	8.4462	2014	K+D	5.8	1.4	2.7	3.1	2.8	3.3	53	39	2.2	2.1	SM158	C
Organic field	Denmark	Jutland	DKO_2	39 BJS	56.2274167	8.1723167	2013	S	6.9	6.7	28	10	3.8	3.2	40	51	2	3.6	SM159	E
Organic field	Denmark	Jutland	DKO_2	40 PG	56.1205667	8.138	2014	Lx+A	5.6	6.9	10	6.5	1	2.7	47	39	4.5	6.6	SM160	E
Organic field	Denmark	Jutland	DKO_5	41 JM 2	55.792718	9.375414	2013	K+D	6	2.3	31	7.3	2	3	40	37	8	12	SM161	C
Organic field	Denmark	Jutland	DKO_3	42 KFN	55.773306	8.383066	2013	K+D	6	7.8	14	12	3.2	4	46	43	2.7	4.1	NA	NA
Organic field	Denmark	Jutland	DKO_3	43 IL	55.710912	8.339641	2012	K+D	5.9	3.7	4.3	5.4	1.3	4.1	47	36	5.2	7.3	SM163A_SM163B	A_A
Organic field	Denmark	Jutland	DKO_5	44 FG 861	55.826515	9.292616	2011	K+D	6.4	4.5	4.2	8	2.1	3.3	68	24	1.7	2.6	SM164A_SM164B_SM164C	C_D_C
Organic field	Denmark	Jutland	DKO_4	45 UM	55.104172	8.973514	2013	K+D	5.8	4.5	16	5.2	1.7	3.2	64	25	3.3	4.5	SM165A_SM165B	C_C
Organic field	Denmark	Jutland	DKO_2	46 AK	56.0396333	8.38525	2012	S	5.7	5.1	3.7	6.2	1.6	3.3	38	48	4.4	6	SM166A_SM166B	C_C
Organic field	Denmark	Jutland	DKO_2	47 AK	56.02835	8.3663667	2013	S	5.8	5.3	20	7.5	3.3	11.5	42	37	4.1	6	SM167	C
Organic field	Denmark	Jutland	DKO_2	48 CC	56.0397333	8.4326	2014	S	6.1	4.8	12	5.3	5	4.5	32	49	7	7.3	SM168A_SM168B_SM168C	E_E_C
Organic field	Denmark	Jutland	DKO_2	49 CC	56.0387667	8.3283167	2013	K+D	6.2	9.1	4.8	4.9	4	4.9	32	49	5.8	7.6	SM169	C
Organic field	Denmark	Jutland	DKO_2	50 KGN	56.0387667	8.3283167	2014	K+D	5.9	2.5	9.3	15	1.8	11.9	18	34	15	21	SM170A_SM170B_SM170C	C_C_C
